# Mussel memory: bivalves learn to fear parasites

**DOI:** 10.1101/2021.08.28.456938

**Authors:** Christian Selbach, Loïc Marchant, Kim N. Mouritsen

## Abstract

Fear plays a crucial role in predator-prey interactions and can have cascading impacts on the structure of whole ecosystems. Comparable fear effects have recently been described for hosts and their parasites but our understanding of the underlying mechanisms remains limited by the lack of empirical examples. Here, we experimentally tested if bivalves *Mytilus edulis* can ‘learn to fear’ the infective transmission stages (cercariae) of the trematode *Himasthla elongata* and if experienced mussels change their parasite-avoidance behaviour accordingly. Our results show that previous experience with parasites, but not infection per se, lead to a reduced filtration activity in mussels in the presence of cercariae compared to parasite-naïve conspecifics. This reduction in filtration activity resulted in lower infection rates in mussels. Since parasite avoidance comes at the cost of lower feeding rates, mussels likely benefit from the ability to adjust their defence behaviour when infection risks are high. Overall, these dynamic learning processes of avoidance behaviour can be expected to play a significant role in regulating the bivalves’ ecosystem engineering function in coastal habitats.
