## Supplementary data for "Mussel memory: bivalves learn to fear parasites"

### Sheet: Cover sheet
Type:	Raw data
Publication title:	Mussel memory: bivalves learn to fear parasites
Authors:	Christian Selbach, Loïc Marchant, Kim N. Mouritsen
Journal:	Preprint
Year:	2021

### Sheet: Data
Day	Code	Treatment	PreInfected	PreInfected	HEExposed	HEExposed	SLmm	Metafoot	Metamantle	Metaother	Total	ChlaConc	WL750	WL665	WL480	Reliable	Spawning	Comment
1	U-A1	1	Uninfected	0	no	0	32.8	0	0	0	0	24.2206	0.004	0.206	0.263	1	0
1	U-A2	1	Uninfected	0	no	0	36.77	0	0	0	0	18.3453	0.004	0.157	0.201	1	1	Sample excluded from analyses
1	U-A3	1	Uninfected	0	no	0	32.27	0	0	0	0	10.4317	0.014	0.101	0.136	1	0
1	U-A4	1	Uninfected	0	no	0	37.67	0	0	0	0	40.1679	0.009	0.344	0.424	1	0
1	U-A5	1	Uninfected	0	no	0	36.87	0	0	0	0	55.3957	0.007	0.469	0.584	1	0
2	U-B1	1	Uninfected	0	no	0	36.21	0	0	0	0	50.8393	0.016	0.44	0.551	1	0
2	U-B2	1	Uninfected	0	no	0	32.97	0	0	0	0	35.2518	0.004	0.298	0.368	1	0
2	U-B3	1	Uninfected	0	no	0	32.36	0	0	0	0	31.1751	0.004	0.264	0.327	1	0
2	U-B4	1	Uninfected	0	no	0	33.3	0	0	0	0	39.5683	0.006	0.336	0.414	1	0
2	U-B5	1	Uninfected	0	no	0	33.57	0	0	0	0	55.9952	0.007	0.474	0.572	1	0
1	U+A1	2	Uninfected	0	yes	1	36.16	12	0	9	21	38.4892	0.004	0.325	0.411	1	0
1	U+A2	2	Uninfected	0	yes	1	35.55	39	2	9	50	32.2542	0.004	0.273	0.347	1	0
1	U+A3	2	Uninfected	0	yes	1	34.05	5	0	0	5	63.0695	0.01	0.536	0.651	1	0
1	U+A4	2	Uninfected	0	yes	1	34.78	20	9	5	34	59.2326	0.005	0.499	0.619	1	0
1	U+A5	2	Uninfected	0	yes	1	32.84	54	8	25	87	26.0192	0.005	0.222	0.285	1	0
2	U+B1	2	Uninfected	0	yes	1	33.86	13	0	1	14	62.2302	0.005	0.524	0.641	1	0
2	U+B2	2	Uninfected	0	yes	1	33.39	104	7	5	116	35.3717	0.011	0.306	0.514	1	0
2	U+B3	2	Uninfected	0	yes	1	35.59	3	0	1	4	74.3405	0.006	0.626	0.759	1	0
2	U+B4	2	Uninfected	0	yes	1	36.55	24	2	4	30	47.0024	0.004	0.396	0.479	1	0
2	U+B5	2	Uninfected	0	yes	1	33.83	27	0	1	28	68.705	0.009	0.582	0.722	1	0
1	I-A1	3	Infected	1	no	0	33.04	412	12	11	435	26.4988	0.004	0.225	0.274	1	0
1	I-A2	3	Infected	1	no	0	34.47	59	1	4	64	39.5683	0.007	0.337	0.423	1	0
1	I-A3	3	Infected	1	no	0	32.63	139	11	11	161	48.9209	0.008	0.416	0.514	1	0
1	I-A4	3	Infected	1	no	0	35.6	166	19	47	232	35.1319	0.008	0.301	0.383	1	0
1	I-A5	3	Infected	1	no	0	34.62	163	2	2	167	37.2902	0.005	0.316	0.398	1	0
2	I-B1	3	Infected	1	no	0	34.75	265	8	7	280	58.1535	0.006	0.491	0.597	1	0
2	I-B2	3	Infected	1	no	0	32.38	192	5	6	203	14.2686	0.003	0.122	0.15	1	0
2	I-B3	3	Infected	1	no	0	32.89	107	0	14	121	43.1655	0.005	0.365	0.446	1	1	Sample excluded from analyses
2	I-B4	3	Infected	1	no	0	30.91	181	18	0	199	63.6691	0.006	0.537	0.634	1	0
2	I-B5	3	Infected	1	no	0	35.87	507	17	12	536	30.5755	0.013	0.268	0.332	1	0
1	I+A1	4	Infected	1	yes	1	34.75	157	4	14	175	80.8153	0.083	0.757	0.906	0	0	Sample excluded from analyses
1	I+A2	4	Infected	1	yes	1	34.98	136	21	31	188	89.0887	0.016	0.759	0.943	1	0
1	I+A3	4	Infected	1	yes	1	34.84	228	10	11	249	81.7746	0.009	0.691	0.823	1	0
1	I+A4	4	Infected	1	yes	1	34.66	191	19	5	215	79.7362	0.006	0.671	0.813	1	0
1	I+A5	4	Infected	1	yes	1	34.19	172	30	24	226	70.024	0.005	0.589	0.721	1	0
2	I+B1	4	Infected	1	yes	1	33.31	210	20	1	231	61.9904	0.006	0.523	0.636	1	0
2	I+B2	4	Infected	1	yes	1	32.91	195	13	9	217	88.3693	0.009	0.746	0.881	1	0
2	I+B3	4	Infected	1	yes	1	35.04	53	6	4	63	70.3837	0.006	0.593	0.712	1	0
2	I+B4	4	Infected	1	yes	1	35.42	148	15	12	175	60.5516	0.006	0.511	0.582	1	0
2	I+B5	4	Infected	1	yes	1	32.94	65	9	2	76	64.7482	0.017	0.557	0.663	1	0
